# Biotrophic interactions disentangled: *In situ* localisation of mRNAs to decipher plant and algal pathogen – host interactions at the single cell level

**DOI:** 10.1101/378794

**Authors:** Julia Badstöber, Claire M. M. Gachon, Jutta Ludwig-Müller, Adolf M. Sandbichler, Sigrid Neuhauser

## Abstract

Plant-pathogen interactions follow spatiotemporal developmental dynamics where gene expression in pathogen and host undergo crucial changes. It is of great interest to detect, quantify and localise where and when key genes are active or inactive. Here, we adapt single molecule FISH techniques to demonstrate presence and activity of mRNAs using phytomyxids in their plant and algal host from laboratory and field materials. This allowed to monitor and quantify the expression of genes from the clubroot pathogen *Plasmodiophora brassicae*, several species of its *Brassica* hosts, and of several brown algae, including the genome model *Ectocarpus siliculosus*, infected with the phytomyxid *Maullinia ectocarpii*. We show that mRNAs are localised along a spatiotemporal gradient, thus providing proof-of-concept of the usefulness of these methods. These methods are easily adaptable to any interaction between microbes and their algal or plant host, and have the potential to increase our understanding of processes underpinning complex plant-microbe interactions.
