## Supplementary Table 4 for "Biotrophic interactions disentangled: *In situ* localisation of mRNAs to decipher plant and algal pathogen – host interactions at the single cell level"

### Sheet: Signal counts RCA FISH
SI Figure S6	host		Area	height of stack	slices in stack	slice thickness	slices with signal	height with signal (µm)	µm³	counts	counts/µm³	corrected counts	corr counts/µm³		Fig3 stage
A	chinese cabbage	1	557.515	17.62	31	0.568387	15	8.52581	4753.26	772	0.162415	438.795	0.0923144		c
A		2	1223.62	17.62	31	0.568387	31	17.62	21560.1	1696	0.0786636	963.985	0.0447114		a
A		3	1332.68	17.62	31	0.568387	26	14.7781	19694.4	127	0.00644854	72.1852	0.00366527	0.046897	b
			Area			Slice	slices with signal	height with signal (µm)	µm³	counts	counts/µm³
B	chinese cabbage	1	3041.2	20.73	27	0.767778	27	20.73	63044.2	2745	0.0435409	2107.55	0.0334297	0.0334297	b
			Area			Slice	slices with signal	height with signal (µm)	µm³	counts	counts/µm³
C	white cabbage	1	998.947	32.6	38	0.857895	32	27.4526	27423.7	1477	0.0538585	1267.11	0.0462049	0.0462049	a
			Area			Slice	slices with signal	height with signal (µm)	µm³	counts	counts/µm³
D	chinese cabbage	1	1176.72	25.51	33	0.77303	31	23.9639	28198.9	2361	0.0837266	1825.12	0.0647232	0.0647232	b
			Area			Slice	slices with signal	height with signal (µm)	µm³	counts	counts/µm³
E	chinese cabbage	1	6759.73	29.5	38	0.776316	37	28.7237	194164	1117	0.00575286	867.145	0.00446603	0.00446603	c
											counts/µm³		corr counts/µm³
										mean	0.062058		0.0413593	0.0391442
										sd	0.05399		0.0316803	0.0223577
										%CV	86.9993		76.5978	57.1164

### Sheet: Signal counts smFISH
SI Figure smFISH	Host	ROI	Area	stack height (µm)	slices in stack	slice thickness	slices with signal	height with signal (µm)	µm³	counts	counts/µm³	corrected	corrected counts/µm³		stage life cycle
A	chinese cabbage	1	767.251	35.25	41	0.859756	25	21.4939	16491.2	443	0.0268628	380.872	0.0230954		a
A		2	513.795	35.25	41	0.859756	13	11.1768	5742.6	105	0.0182844	90.2744	0.0157201		a
A		3	402.279	35.25	41	0.859756	30	25.7927	10375.9	79	0.00761383	67.9207	0.00654604		a
A		4	618.023	35.25	41	0.859756	25	21.4939	13283.7	222	0.0167122	190.866	0.0143684		a
A		5	589.913	35.25	41	0.859756	20	17.1951	10143.6	125	0.012323	107.47	0.0105948	0.014065	c
			Area	stack height (µm)			slices with signal	height with signal (µm)	µm³	counts	counts/µm³
B	chinese cabbage	1	689.827	15.95	21	0.759524	19	14.431	9954.86	123	0.0123558	93.4214	0.0093845		a
B		2	498.626	15.95	21	0.759524	17	12.9119	6438.21	748	0.116181	568.124	0.0882425	0.0488135	a
			Area	stack height (µm)			slices with signal	height with signal (µm)	µm³	counts	counts/µm³
C	chinese cabbage	1	894.21	34.28	44	0.779091	36	28.0473	25080.2	118	0.00470492	91.9327	0.00366556		c
C		2	467.118	34.28	44	0.779091	31	24.1518	11281.7	102	0.00904115	79.4673	0.00704388		a
C		3	548.673	34.28	44	0.779091	13	10.1282	5557.06	76	0.0136763	59.2109	0.0106551		a
C		4	685.696	34.28	44	0.779091	31	24.1518	16560.8	100	0.00603835	77.9091	0.00470443		c
C		5	653.653	34.28	44	0.779091	24	18.6982	12222.1	70	0.00572732	54.5364	0.0044621	0.0044621	c
			Area	stack height (µm)			slices with signal	height with signal (µm)	µm³	counts	counts/µm³
D	chinese cabbage	1	1914.51	25.51	33	0.77303	33	25.51	48839.2	294	0.00601975	227.271	0.00465345		a
D		2	684.539	25.51	33	0.77303	19	14.6876	10054.2	85	0.00845416	65.7076	0.00653532		a
D		3	1507.14	25.51	33	0.77303	25	19.3258	29126.7	86	0.00295262	66.4806	0.00228246		a
D		4	1212.16	25.51	33	0.77303	19	14.6876	17803.7	30	0.00168505	23.1909	0.00130259		c
D		5	1063.97	25.51	33	0.77303	21	16.2336	17272.1	52	0.00301063	40.1976	0.00232731		a
D		6	602.522	25.51	33	0.77303	19	14.6876	8849.59	71	0.00802297	54.8852	0.006202		a
D		7	797.906	25.51	33	0.77303	18	13.9145	11102.5	150	0.0135105	115.955	0.010444	0.00482102	a
			Area	stack height (µm)			slices with signal	height with signal (µm)	µm³	counts	counts/µm³
E	chinese cabbage	1	1321.3	26.31	34	0.773824	20	15.4765	20449.1	300	0.0146706	232.147	0.0113524		b
E		2	728.671	26.31	34	0.773824	19	14.7026	10713.4	272	0.0253888	210.48	0.0196464		b
E		3	577.882	26.31	34	0.773824	21	16.2503	9390.75	84	0.00894497	65.0012	0.00692183		c
E		4	574.18	26.31	34	0.773824	20	15.4765	8886.28	129	0.0145168	99.8232	0.0112334		c
E		5	958.008	26.31	34	0.773824	19	14.7026	14085.3	329	0.0233578	254.588	0.0180748		a
E		6	839.783	26.31	34	0.773824	22	17.0241	14296.6	64	0.0044766	49.5247	0.0034641		c
E		7	478.339	26.31	34	0.773824	17	13.155	6292.55	41	0.00651564	31.7268	0.00504196		c
E		8	1163.8	26.31	34	0.773824	15	11.6074	13508.7	161	0.0119183	124.586	0.00922263		c
E		9	557.291	26.31	34	0.773824	15	11.6074	6468.67	40	0.00618365	30.9529	0.00478505	0.0099714	c
			Area	stack height (µm)			slices with signal	height with signal (µm)	µm³	counts	counts/µm³
F	white cabbage	1	2873.83	16.74	20	0.837	17	14.229	40891.8	995	0.0243325	832.815	0.0203663	0.0203663	a
			Area	stack height (µm)			slices with signal	height with signal (µm)	µm³	counts	counts/µm³
G	white cabbage	1	1970.82	22.03	26	0.847308	25	21.1827	41747.3	1262	0.0302295	1069.3	0.0256137		b
G		2	1491	22.03	26	0.847308	26	22.03	32846.7	581	0.0176882	492.286	0.0149874		a
G		3	996.398	22.03	26	0.847308	16	13.5569	13508.1	141	0.0104382	119.47	0.00884436		c
G		4	1093.31	22.03	26	0.847308	21	17.7935	19453.8	294	0.0151128	249.108	0.0128052		b
G		5	432.312	22.03	26	0.847308	11	9.32038	4029.31	89	0.0220881	75.4104	0.0187154	0.0161932	b
			Area	stack height (µm)			slices with signal	height with signal (µm)	µm³	counts	counts/µm³
H	white cabbage	1	3556.12	12.76	17	0.750588	17	12.76	45376.2	294	0.00647917	220.673	0.00486319	0.00486319	a
			Area	stack height (µm)			slices with signal	height with signal (µm)	µm³	counts	counts/µm³
I	white cabbage	1	1748.03	9.27	14	0.662143	14	9.27	16204.3	1131	0.0697964	748.884	0.0462152		c
I		2	809.002	9.27	14	0.662143	14	9.27	7499.45	159	0.0212016	105.281	0.0140385	0.0301268	b
											counts/µm³		corrected counts/µm³
										mean	0.0169329		0.0132006	0.0170758
										sd	0.0205943		0.0152914	0.0146082
										%CV	121.623		115.839	85.5487

### Sheet: Signal counts sorted by stage
SI Figure smFISH	Host	ROI	Area	stack height (µm)	slices in stack	slice thickness	slices with signal	height with signal (µm)	µm³	counts	counts/µm³	corrected	corrected counts/µm³		stage life cycle	counts	counts µm³
A	chinese cabbage	1	767.251	35.25	41	0.859756	25	21.4939	16491.2	443	0.0268628	380.872	0.0230954		a	216.723	0.0147662	Mittelwert
A		2	513.795	35.25	41	0.859756	13	11.1768	5742.6	105	0.0182844	90.2744	0.0157201		a	213.181	0.0187902	Stabwn
A		3	402.279	35.25	41	0.859756	30	25.7927	10375.9	79	0.00761383	67.9207	0.00654604		a	104.688	0.00991425	Median
A		4	618.023	35.25	41	0.859756	25	21.4939	13283.7	222	0.0167122	190.866	0.0143684		a	66.2873	0.0058673	Q1
B	chinese cabbage	1	689.827	15.95	21	0.759524	19	14.431	9954.86	123	0.0123558	93.4214	0.0093845		a	286.159	0.0163088	Q3
B		2	498.626	15.95	21	0.759524	17	12.9119	6438.21	748	0.116181	568.124	0.0882425	0.0488135	a		127.251	CV
C		2	467.118	34.28	44	0.779091	31	24.1518	11281.7	102	0.00904115	79.4673	0.00704388		a
C		3	548.673	34.28	44	0.779091	13	10.1282	5557.06	76	0.0136763	59.2109	0.0106551		a
D	chinese cabbage	1	1914.51	25.51	33	0.77303	33	25.51	48839.2	294	0.00601975	227.271	0.00465345		a
D		2	684.539	25.51	33	0.77303	19	14.6876	10054.2	85	0.00845416	65.7076	0.00653532		a
D		3	1507.14	25.51	33	0.77303	25	19.3258	29126.7	86	0.00295262	66.4806	0.00228246		a
D		5	1063.97	25.51	33	0.77303	21	16.2336	17272.1	52	0.00301063	40.1976	0.00232731		a
D		6	602.522	25.51	33	0.77303	19	14.6876	8849.59	71	0.00802297	54.8852	0.006202		a
D		7	797.906	25.51	33	0.77303	18	13.9145	11102.5	150	0.0135105	115.955	0.010444	0.00615709	a
E		5	958.008	26.31	34	0.773824	19	14.7026	14085.3	329	0.0233578	254.588	0.0180748		a
F	white cabbage	1	2873.83	16.74	20	0.837	17	14.229	40891.8	995	0.0243325	832.815	0.0203663	0.0203663	a
G		2	1491	22.03	26	0.847308	26	22.03	32846.7	581	0.0176882	492.286	0.0149874		a
H	white cabbage	1	3556.12	12.76	17	0.750588	17	12.76	45376.2	294	0.00647917	220.673	0.00486319	0.00486319	a
E	chinese cabbage	1	1321.3	26.31	34	0.773824	20	15.4765	20449.1	300	0.0146706	232.147	0.0113524		b	323.621	0.0170286	Mittelwert
E		2	728.671	26.31	34	0.773824	19	14.7026	10713.4	272	0.0253888	210.48	0.0196464		b	339.618	0.00487168	Stabwn
G	white cabbage	1	1970.82	22.03	26	0.847308	25	21.1827	41747.3	1262	0.0302295	1069.3	0.0256137		b	221.314	0.016377	Median
G		4	1093.31	22.03	26	0.847308	21	17.7935	19453.8	294	0.0151128	249.108	0.0128052		b	97.8131	0.012442	Q1
G		5	432.312	22.03	26	0.847308	11	9.32038	4029.31	89	0.0220881	75.4104	0.0187154	0.0176266	b	454.157	0.0211382	Q3
I		2	809.002	9.27	14	0.662143	14	9.27	7499.45	159	0.0212016	105.281	0.0140385	0.016377	b		28.6088	CV
A		5	589.913	35.25	41	0.859756	20	17.1951	10143.6	125	0.012323	107.47	0.0105948	0.0163535	c
C	chinese cabbage	1	894.21	34.28	44	0.779091	36	28.0473	25080.2	118	0.00470492	91.9327	0.00366556		c
C		4	685.696	34.28	44	0.779091	31	24.1518	16560.8	100	0.00603835	77.9091	0.00470443		c	125.001	0.009266	Mittelwert
C		5	653.653	34.28	44	0.779091	24	18.6982	12222.1	70	0.00572732	54.5364	0.0044621	0.0044621	c	183.069	0.0110482	Stabwn
D		4	1212.16	25.51	33	0.77303	19	14.6876	17803.7	30	0.00168505	23.1909	0.00130259		c	77.9091	0.00504196	Median
E		3	577.882	26.31	34	0.773824	21	16.2503	9390.75	84	0.00894497	65.0012	0.00692183		c	40.6257	0.00406383	Q1
E		4	574.18	26.31	34	0.773824	20	15.4765	8886.28	129	0.0145168	99.8232	0.0112334		c	113.47	0.00990871	Q3
E		6	839.783	26.31	34	0.773824	22	17.0241	14296.6	64	0.0044766	49.5247	0.0034641		c		119.233	CV
E		7	478.339	26.31	34	0.773824	17	13.155	6292.55	41	0.00651564	31.7268	0.00504196		c
E		8	1163.8	26.31	34	0.773824	15	11.6074	13508.7	161	0.0119183	124.586	0.00922263		c
E		9	557.291	26.31	34	0.773824	15	11.6074	6468.67	40	0.00618365	30.9529	0.00478505	0.00568201	c
G		3	996.398	22.03	26	0.847308	16	13.5569	13508.1	141	0.0104382	119.47	0.00884436		c
I	white cabbage	1	1748.03	9.27	14	0.662143	14	9.27	16204.3	1131	0.0697964	748.884	0.0462152		c
		RCA-FISH	smFISH
	mean	0.0413593	0.0132006			0.0281587
	sd	0.0316803	0.0152914
	%CV	76.5978	115.839	coefficient of variation
	Median	0.0447114	0.0093845			0.0353269
	Q3	0.0647232	0.0153538
	Q1	0.00446603	0.00482412
	n=9	9	37
	min	0.00366527	0.00130259
	max	0.0647232	0.0882425
	RSD (Qartilen)	0.0301286	0.00526482
